# Discovery of Latent Drivers from Double Mutations in Pan-Cancer Data Reveal their Clinical Impact

**DOI:** 10.1101/2021.04.02.438239

**Authors:** Bengi Ruken Yavuz, Chung-Jung Tsai, Ruth Nussinov, Nurcan Tuncbag

## Abstract

**Background**

Transforming patient-specific molecular data into clinical decisions is fundamental to personalized medicine. Despite massive advancements in cancer genomics, to date driver mutations whose frequencies are low, and their observable transformation potential is minor have escaped identification. Yet, when paired with other mutations *in cis*, such ‘latent driver’ mutations can drive cancer. Here, we discover potential ‘latent driver’ double mutations.

**Method**

We applied a statistical approach to identify significantly co-occurring mutations in the pan-cancer data of mutation profiles of ∼80,000 tumor sequences from the TCGA and AACR GENIE databases. The components of same gene doublets were assessed as potential latent drivers. We merged the analysis of the significant double mutations with drug response data of cell lines and patient derived xenografts (PDXs). This allowed us to link the potential impact of double mutations to clinical information and discover signatures for some cancer types.

**Results**

Our comprehensive statistical analysis identified 228 same gene double mutations of which 113 mutations are cataloged as latent drivers. Oncogenic activation of a protein can be through either single or multiple independent mechanisms of action. Combinations of a driver mutation with either a driver, a weak driver, or a strong latent driver have the potential of a single gene leading to a fully activated state and high drug response rate. Tumor suppressors require higher mutational load to coincide with double mutations compared to oncogenes which implies their relative robustness to losing their functions. Evaluation of the response of cell lines and patient-derived xenograft data to drug treatment indicate that in certain genes double mutations can increase oncogenic activity, hence a better drug response (e.g. in PIK3CA), or they can promote resistance to the drugs (e.g. in EGFR).

**Conclusion**

Our comprehensive analysis of same allele double mutations in cancer genome landscapes emphasizes that interrogation of big genomic data and integration with the results of large-scale small-molecule sensitivity data can provide deep patterns that are rare; but can still result in dramatic phenotypic alterations, and provide clinical signatures for some cancer types.
