## Supplementray Table S1 for "Discovery of Latent Drivers from Double Mutations in Pan-Cancer Data Reveal their Clinical Impact"

### Sheet: Same_Gene_Double_Statistics
Mut_1	Mut_2	Patients_only_Gen1	Patients_only_Gen2	Patients_with_Both	Fisher_p_value
APC_1114	APC_2237	167	27	8	0.00756493
APC_1429	APC_876	79	310	15	4.62e-08
APC_1450	APC_876	371	280	45	1.68e-15
APC_1450	APC_805	408	59	8	6.11e-09
APC_1450	APC_232	411	110	5	3.76e-20
APC_1450	APC_302	409	49	7	1.15e-07
APC_1450	APC_213	411	143	5	1.95e-25
APC_1450	APC_564	410	65	6	2.89e-11
APC_1450	APC_1114	398	157	18	1.75e-17
APC_1450	APC_935	410	68	6	1.03e-11
APC_1556	APC_1465	300	174	5	1.92e-26
APC_1556	APC_213	299	142	6	1.36e-21
APC_1556	APC_935	299	68	6	4.18e-11
APC_213	APC_1309	138	276	10	1.96e-17
APC_216	APC_1309	139	277	9	2.78e-18
APC_232	APC_216	110	143	5	1.88e-13
APC_283	APC_1309	96	280	6	5.57e-15
APC_499	APC_1450	75	411	5	7.25e-14
APC_805	APC_1465	62	174	5	3.28e-09
APC_876	APC_1556	306	286	19	3.52e-25
APC_876	APC_1408	320	30	5	7.9e-05
APC_876	APC_1465	309	163	16	2.94e-17
APC_876	APC_1309	317	278	8	8.87e-34
APC_876	APC_1492	320	34	5	1.05e-05
APC_876	APC_1487	320	26	5	0.000372312
ARID1A_1850	ARID1A_2141	217	60	9	3.25e-07
ARID1A_1850	ARID1A_1326	221	34	5	3.21e-05
ARID1A_1850	ARID1A_276	221	47	5	1.79e-07
ARID1A_1850	ARID1A_372	220	35	6	5.56e-05
ARID1A_698	ARID1A_696	8	1	16	0.00659993
ASXL2_1302	ASXL2_1303	23	0	12	0.00175359
ASXL2_1306	ASXL2_1302	4	21	14	0.0264863
B2M_15	B2M_69	112	36	7	0.000673144
B2M_15	B2M_93	113	22	6	0.0156232
BRAF_317	BRAF_319	3	24	16	0.00643798
BRAF_600	BRAF_714	2586	87	8	3.68e-17
BRAF_600	BRAF_319	2589	35	5	1.36e-06
BRAF_600	BRAF_715	2585	89	9	5.7e-17
BRAF_600	BRAF_711	2581	102	13	2.52e-17
BRAF_600	BRAF_710	2588	30	6	6.79e-05
BRAF_714	BRAF_715	23	26	72	7.91e-08
BRAF_714	BRAF_721	81	0	14	0.000120598
BRAF_714	BRAF_711	27	47	68	2.45e-06
BRAF_715	BRAF_721	84	0	14	0.000119131
BRAF_715	BRAF_711	27	44	71	6.13e-07
BRAF_721	BRAF_711	0	101	14	0.000113457
BRD4_245	BRD4_330	37	4	13	0.0347734
BRD4_245	BRD4_1015	45	35	5	0.00523342
BRD4_256	BRD4_1015	39	35	5	0.00817509
CTCF_204	CTCF_691	162	19	6	0.0357367
CTNNB1_37	CTNNB1_33	363	255	5	1.77e-37
CTNNB1_41	CTNNB1_45	192	277	6	3.07e-26
EGFR_289	EGFR_774	178	25	6	0.00414918
EGFR_289	EGFR_858	179	619	5	1.24e-34
EGFR_289	EGFR_719	178	144	6	5.31e-17
EGFR_709	EGFR_858	30	612	12	0.0114401
EGFR_719	EGFR_790	142	249	8	2.14e-18
EGFR_768	EGFR_719	33	102	48	0.014178
EGFR_790	EGFR_797	240	1	17	0.000126186
EGFR_858	EGFR_768	612	69	12	2.87e-09
EGFR_858	EGFR_790	553	186	71	5.43e-06
EGFR_858	EGFR_834	615	0	9	0.00380092
EGFR_861	EGFR_719	68	139	11	6.46e-06
ERBB2_310	ERBB2_755	249	130	6	1.34e-18
ERBB2_755	ERBB2_842	130	77	6	3.39e-09
FBXW7_200	FBXW7_202	50	18	114	1.53e-13
FGFR1_546	FGFR1_656	71	38	5	0.000324686
GATA3_149	GATA3_152	1	18	10	0.0156124
GATA3_156	GATA3_152	4	15	13	0.0387221
GATA3_352	GATA3_350	66	1	8	0.0346738
IRS2_713	IRS2_171	17	0	6	0.0295237
IRS2_879	IRS2_882	3	0	20	0.00769231
KDM5A_12	KDM5A_19	76	0	18	1.47e-05
KDM5A_2	KDM5A_12	72	12	82	2.26e-11
KDM5A_2	KDM5A_19	138	2	16	0.00110565
KMT2A_1299	KMT2A_1305	1	10	9	0.0463845
KMT2C_2481	KMT2C_816	20	11	45	2.33e-05
KMT2C_421	KMT2C_420	2	0	19	0.0237154
KMT2D_1235	KMT2D_2354	48	95	6	2.81e-05
KMT2D_3089	KMT2D_2354	27	96	5	0.00194456
KRAS_12	KRAS_61	8491	670	7	7.93e-173
KRAS_12	KRAS_13	8478	1088	20	3.58e-253
KRAS_12	KRAS_146	8492	316	6	1e-81
KRAS_61	KRAS_13	671	1102	6	1.19e-112
MED12_758	MED12_760	0	12	14	0.00110408
MED12_760	MED12_292	19	0	7	0.0156059
NF1_1317	NF1_1322	8	1	12	0.0174056
NF1_225	NF1_232	2	104	12	0.0110791
NF1_232	NF1_240	102	4	14	0.025556
NF1_232	NF1_1317	98	2	18	0.000606548
NF1_232	NF1_239	98	5	18	0.00800789
NF1_232	NF1_234	103	0	13	0.000220785
NF1_232	NF1_1322	103	0	13	0.000220785
NF1_2450	NF1_1362	52	40	7	0.00626015
NF1_2715	NF1_1066	28	63	7	0.0210423
NF1_440	NF1_2450	40	52	7	0.00626015
NPM1_288	NPM1_287	273	0	31	1.13e-09
NRAS_12	NRAS_13	396	185	12	1.35e-24
NRAS_61	NRAS_12	1268	403	5	2.1e-82
NRAS_61	NRAS_13	1268	192	5	1.18e-42
PIK3CA_1043	PIK3CA_88	162	309	8	1.09e-22
PIK3CA_1047	PIK3CA_93	2647	99	16	6.43e-15
PIK3CA_1047	PIK3CA_546	2656	358	7	5.71e-83
PIK3CA_1047	PIK3CA_539	2654	35	9	0.000103987
PIK3CA_1047	PIK3CA_350	2657	35	6	4.78e-06
PIK3CA_1047	PIK3CA_453	2644	140	19	2.5e-22
PIK3CA_1047	PIK3CA_104	2658	27	5	0.000110351
PIK3CA_1047	PIK3CA_378	2657	33	6	1.4e-05
PIK3CA_1047	PIK3CA_365	2653	30	10	0.00217783
PIK3CA_108	PIK3CA_1047	89	2644	19	1.7e-11
PIK3CA_111	PIK3CA_1047	124	2654	9	2.14e-25
PIK3CA_118	PIK3CA_1047	116	2654	9	1.26e-23
PIK3CA_344	PIK3CA_1047	82	2643	20	1.25e-09
PIK3CA_345	PIK3CA_1047	365	2652	11	1.11e-79
PIK3CA_420	PIK3CA_1047	190	2656	7	1.2e-43
PIK3CA_542	PIK3CA_545	1280	2344	35	1.99e-193
PIK3CA_542	PIK3CA_1043	1308	163	7	1.58e-34
PIK3CA_542	PIK3CA_88	1309	311	6	1.92e-65
PIK3CA_542	PIK3CA_726	1285	171	30	2.08e-20
PIK3CA_542	PIK3CA_1047	1290	2638	25	5.9e-216
PIK3CA_542	PIK3CA_453	1300	144	15	6.69e-24
PIK3CA_545	PIK3CA_1043	2371	162	8	2.34e-35
PIK3CA_545	PIK3CA_81	2373	85	6	3.7e-18
PIK3CA_545	PIK3CA_88	2373	311	6	9.21e-73
PIK3CA_545	PIK3CA_108	2374	103	5	7.89e-24
PIK3CA_545	PIK3CA_420	2373	191	6	1.56e-44
PIK3CA_545	PIK3CA_726	2346	168	33	2.16e-20
PIK3CA_545	PIK3CA_1047	2348	2632	31	0
PIK3CA_545	PIK3CA_1004	2373	29	6	0.000114096
PIK3CA_545	PIK3CA_453	2362	142	17	9.59e-24
PIK3CA_545	PIK3CA_1025	2373	51	6	6.56e-10
PIK3CA_726	PIK3CA_1047	171	2633	30	1.1e-22
PIK3CA_81	PIK3CA_88	84	310	7	4.81e-13
PIK3CA_81	PIK3CA_1047	79	2651	12	6.98e-13
PIK3CA_88	PIK3CA_108	301	92	16	3.16e-09
PIK3CA_88	PIK3CA_118	312	120	5	4.4e-20
PIK3CA_88	PIK3CA_344	311	96	6	1.52e-15
PIK3CA_88	PIK3CA_1047	292	2638	25	1.1e-50
PIK3CA_88	PIK3CA_93	310	108	7	1.85e-16
PIK3CA_88	PIK3CA_546	310	358	7	9.36e-40
PIK3CA_88	PIK3CA_106	312	75	5	5.92e-13
PIK3CA_88	PIK3CA_350	312	36	5	5.94e-06
PIK3CA_88	PIK3CA_1025	309	49	8	1.1e-06
PIK3CA_88	PIK3CA_1021	308	62	9	2.31e-08
PIK3CA_88	PIK3CA_1044	312	55	5	2.11e-09
PIK3CA_93	PIK3CA_1021	109	65	6	3.59e-07
PRKDC_1706	PRKDC_1478	8	0	12	0.00837713
PTEN_130	PTEN_341	581	23	9	0.0202404
PTEN_130	PTEN_267	585	144	5	3.7e-28
PTEN_130	PTEN_7	585	26	5	0.000354168
PTEN_130	PTEN_155	584	18	6	0.0223147
PTEN_173	PTEN_130	121	574	16	1.04e-15
PTEN_173	PTEN_341	129	24	8	0.0371532
PTEN_173	PTEN_267	132	144	5	4.18e-15
PTEN_233	PTEN_323	142	133	12	1.57e-10
PTEN_233	PTEN_173	147	130	7	1.44e-13
PTEN_233	PTEN_130	141	577	13	5.96e-21
PTEN_233	PTEN_267	148	143	6	2.29e-15
PTEN_319	PTEN_130	208	581	9	2.78e-34
PTEN_323	PTEN_130	138	583	7	3.57e-25
PTEN_323	PTEN_267	124	128	21	7.69e-06
PTEN_92	PTEN_130	65	584	6	7e-12
RAD21_279	RAD21_277	38	1	9	0.0183424
RAD21_279	RAD21_297	5	0	42	9.7e-05
RAD21_279	RAD21_294	6	0	41	4.02e-05
RAD21_297	RAD21_294	2	1	40	0.00254313
SDHA_449	SDHA_446	11	0	14	0.00198114
SDHA_606	SDHA_621	0	10	7	0.0260554
SETD2_190	SETD2_188	15	0	25	2.45e-05
SMAD4_361	SMAD4_135	425	37	7	1.86e-05
SMC3_818	SMC3_839	3	29	16	0.00718792
SMC3_818	SMC3_841	4	10	15	0.0280561
SMC3_818	SMC3_844	5	16	14	0.0473109
SMC3_818	SMC3_845	3	30	16	0.0073666
SMC3_839	SMC3_841	20	0	25	5.25e-06
SMC3_839	SMC3_842	34	0	11	0.00180784
SMC3_839	SMC3_844	15	0	30	5.83e-06
SMC3_839	SMC3_845	0	1	45	0.0425532
SMC3_841	SMC3_842	14	0	11	0.00303295
SMC3_841	SMC3_844	4	9	21	0.0028754
SMC3_841	SMC3_845	0	21	25	5.13e-06
SMC3_842	SMC3_844	1	20	10	0.0157623
SMC3_842	SMC3_845	0	35	11	0.00183127
SMC3_844	SMC3_845	0	16	30	2.73e-06
STAG2_347	STAG2_514	36	33	5	0.0129378
STAG2_515	STAG2_531	174	2	13	0.00652189
STAG2_515	STAG2_344	158	7	29	0.000327051
STAG2_515	STAG2_700	173	4	14	0.027341
STAG2_515	STAG2_340	145	24	42	0.0103583
STAG2_515	STAG2_348	166	9	21	0.0348673
TP53_175	TP53_342	1549	520	6	5.07e-105
TP53_175	TP53_213	1549	792	6	1.07e-143
TP53_178	TP53_176	93	406	5	3.18e-17
TP53_248	TP53_273	1882	2111	15	6.82e-266
TP53_248	TP53_175	1886	1544	11	1.16e-229
TP53_248	TP53_342	1891	520	6	1.24e-110
TP53_248	TP53_196	1888	482	9	1.05e-99
TP53_248	TP53_158	1891	377	6	1.11e-83
TP53_248	TP53_245	1890	784	7	2.88e-151
TP53_248	TP53_213	1890	791	7	3e-152
TP53_248	TP53_152	1891	178	6	1.76e-40
TP53_271	TP53_285	132	312	9	2.23e-18
TP53_273	TP53_220	2119	573	7	1.25e-121
TP53_273	TP53_175	2116	1545	10	3.65e-244
TP53_273	TP53_342	2120	520	6	1.1e-113
TP53_273	TP53_196	2121	486	5	9.43e-109
TP53_273	TP53_158	2119	376	7	4.86e-84
TP53_273	TP53_245	2119	784	7	1.58e-156
TP53_273	TP53_267	2120	103	6	1.26e-22
TP53_280	TP53_285	334	316	5	8.5e-41
TP53_280	TP53_287	333	59	6	8.95e-10
TP53_282	TP53_273	781	2116	10	1.98e-151
TP53_282	TP53_175	783	1547	8	2e-139
TP53_282	TP53_196	785	485	6	5.88e-79
TP53_282	TP53_213	786	793	5	1.11e-107
TP53_285	TP53_287	315	59	6	1.68e-09
TP53_342	TP53_278	521	378	5	5.03e-57
TSC1_878	TSC1_880	92	1	37	3.05e-09
TSC1_878	TSC1_892	109	3	20	0.000662699
TSC1_889	TSC1_878	12	52	77	4.21e-10
TSC1_889	TSC1_880	56	5	33	2.08e-05
TSC1_889	TSC1_892	69	3	20	0.000577807
TSC1_891	TSC1_889	40	35	54	0.000372359
TSC1_891	TSC1_878	33	68	61	0.000175662
TSC1_891	TSC1_880	66	10	28	0.00331374
TSC1_891	TSC1_892	73	2	21	9.24e-05
WHSC1_560	WHSC1_583	31	60	8	0.0259803
WHSC1_583	WHSC1_561	61	34	7	0.00934661

### Sheet: Same_Gene_Double_Labels
Mut_1	Mut_2	#Patients_with_Mut1	#Patients_with_Mut2	Class_1	Class_2
APC_1114	APC_1450	175	416	WD	WD
APC_1309	APC_876	286	325	WD	WD
APC_1408	APC_876	35	325	SLD	WD
APC_1429	APC_876	94	325	WD	WD
APC_1465	APC_876	179	325	SLD	WD
APC_1465	APC_1556	179	305	SLD	SLD
APC_1487	APC_876	31	325	SLD	WD
APC_1492	APC_876	39	325	WD	WD
APC_1556	APC_876	305	325	SLD	WD
APC_213	APC_1556	148	305	WD	SLD
APC_213	APC_1450	148	416	WD	WD
APC_213	APC_1309	148	286	WD	WD
APC_216	APC_1309	148	286	WD	WD
APC_2237	APC_1114	35	175	WD	WD
APC_232	APC_1450	115	416	WD	WD
APC_232	APC_216	115	148	WD	WD
APC_283	APC_1309	102	286	WD	WD
APC_302	APC_1450	56	416	WD	WD
APC_499	APC_1450	80	416	SLD	WD
APC_564	APC_1450	71	416	SLD	WD
APC_805	APC_1465	67	179	WD	SLD
APC_805	APC_1450	67	416	WD	WD
APC_876	APC_1450	325	416	WD	WD
APC_935	APC_1556	74	305	WD	SLD
APC_935	APC_1450	74	416	WD	WD
ARID1A_1326	ARID1A_1850	39	226	SLD	SLD
ARID1A_2141	ARID1A_1850	69	226	SLD	SLD
ARID1A_276	ARID1A_1850	52	226	SLD	SLD
ARID1A_372	ARID1A_1850	41	226	SLD	SLD
ARID1A_696	ARID1A_698	17	24	SLD	SLD
ASXL2_1303	ASXL2_1302	12	35	SLD	SLD
ASXL2_1306	ASXL2_1302	18	35	SLD	SLD
B2M_69	B2M_15	43	119	SLD	SLD
B2M_93	B2M_15	28	119	SLD	SLD
BRAF_317	BRAF_319	19	40	SLD	SLD
BRAF_319	BRAF_600	40	2594	SLD	D
BRAF_710	BRAF_600	36	2594	SLD	D
BRAF_711	BRAF_600	115	2594	SLD	D
BRAF_714	BRAF_600	95	2594	SLD	D
BRAF_714	BRAF_715	95	98	SLD	SLD
BRAF_714	BRAF_711	95	115	SLD	SLD
BRAF_715	BRAF_711	98	115	SLD	SLD
BRAF_715	BRAF_600	98	2594	SLD	D
BRAF_721	BRAF_714	14	95	SLD	SLD
BRAF_721	BRAF_715	14	98	SLD	SLD
BRAF_721	BRAF_711	14	115	SLD	SLD
BRD4_1015	BRD4_245	40	50	SLD	SLD
BRD4_1015	BRD4_256	40	44	SLD	SLD
BRD4_330	BRD4_245	17	50	SLD	SLD
CTCF_691	CTCF_204	25	168	SLD	SLD
CTNNB1_33	CTNNB1_37	260	368	WD	WD
CTNNB1_41	CTNNB1_45	198	283	WD	WD
EGFR_289	EGFR_858	184	624	WD	D
EGFR_709	EGFR_858	42	624	WD	D
EGFR_719	EGFR_289	150	184	WD	WD
EGFR_719	EGFR_790	150	257	WD	WD
EGFR_768	EGFR_858	81	624	WD	D
EGFR_768	EGFR_719	81	150	WD	WD
EGFR_774	EGFR_289	31	184	SLD	WD
EGFR_790	EGFR_858	257	624	WD	D
EGFR_797	EGFR_790	18	257	WD	WD
EGFR_834	EGFR_858	9	624	WD	D
EGFR_861	EGFR_719	79	150	WD	WD
ERBB2_755	ERBB2_310	136	255	WD	WD
ERBB2_842	ERBB2_755	83	136	WD	WD
FBXW7_202	FBXW7_200	132	164	SLD	SLD
FGFR1_656	FGFR1_546	43	76	SLD	SLD
GATA3_149	GATA3_152	11	28	SLD	SLD
GATA3_156	GATA3_152	17	28	SLD	SLD
GATA3_350	GATA3_352	9	74	WLD	SLD
IRS2_171	IRS2_713	6	23	WLD	SLD
IRS2_882	IRS2_879	20	23	SLD	SLD
KDM5A_12	KDM5A_2	94	154	SLD	SLD
KDM5A_19	KDM5A_2	18	154	SLD	SLD
KDM5A_19	KDM5A_12	18	94	SLD	SLD
KMT2A_1299	KMT2A_1305	10	19	SLD	SLD
KMT2C_420	KMT2C_421	19	21	SLD	SLD
KMT2C_816	KMT2C_2481	56	65	SLD	SLD
KMT2D_1235	KMT2D_2354	54	101	SLD	SLD
KMT2D_3089	KMT2D_2354	32	101	SLD	SLD
KRAS_13	KRAS_12	1108	8498	D	D
KRAS_146	KRAS_12	322	8498	WD	D
KRAS_61	KRAS_12	677	8498	D	D
KRAS_61	KRAS_13	677	1108	D	D
MED12_292	MED12_760	7	26	WLD	SLD
MED12_758	MED12_760	14	26	SLD	SLD
NF1_1317	NF1_232	20	116	SLD	SLD
NF1_1322	NF1_232	13	116	SLD	SLD
NF1_1322	NF1_1317	13	20	SLD	SLD
NF1_1362	NF1_2450	47	59	SLD	WD
NF1_225	NF1_232	14	116	SLD	SLD
NF1_234	NF1_232	13	116	SLD	SLD
NF1_239	NF1_232	23	116	SLD	SLD
NF1_240	NF1_232	18	116	SLD	SLD
NF1_2715	NF1_1066	35	70	SLD	SLD
NF1_440	NF1_2450	47	59	SLD	WD
NPM1_287	NPM1_288	31	304	SLD	WD
NRAS_12	NRAS_61	408	1273	WD	D
NRAS_13	NRAS_61	197	1273	WD	D
NRAS_13	NRAS_12	197	408	WD	WD
PIK3CA_1004	PIK3CA_545	35	2379	SLD	D
PIK3CA_1021	PIK3CA_88	71	317	WD	WD
PIK3CA_1021	PIK3CA_93	71	115	WD	WD
PIK3CA_1025	PIK3CA_545	57	2379	WD	D
PIK3CA_1025	PIK3CA_88	57	317	WD	WD
PIK3CA_104	PIK3CA_1047	32	2663	SLD	D
PIK3CA_1043	PIK3CA_545	170	2379	WD	D
PIK3CA_1043	PIK3CA_88	170	317	WD	WD
PIK3CA_1043	PIK3CA_542	170	1315	WD	D
PIK3CA_1044	PIK3CA_88	60	317	WD	WD
PIK3CA_106	PIK3CA_88	80	317	WD	WD
PIK3CA_108	PIK3CA_545	108	2379	WD	D
PIK3CA_108	PIK3CA_88	108	317	WD	WD
PIK3CA_108	PIK3CA_1047	108	2663	WD	D
PIK3CA_111	PIK3CA_1047	133	2663	WD	D
PIK3CA_118	PIK3CA_88	125	317	WD	WD
PIK3CA_118	PIK3CA_1047	125	2663	WD	D
PIK3CA_344	PIK3CA_1047	102	2663	WD	D
PIK3CA_344	PIK3CA_88	102	317	WD	WD
PIK3CA_345	PIK3CA_1047	376	2663	WD	D
PIK3CA_350	PIK3CA_88	41	317	WD	WD
PIK3CA_350	PIK3CA_1047	41	2663	WD	D
PIK3CA_365	PIK3CA_1047	40	2663	WD	D
PIK3CA_378	PIK3CA_1047	39	2663	WD	D
PIK3CA_420	PIK3CA_1047	197	2663	WD	D
PIK3CA_420	PIK3CA_545	197	2379	WD	D
PIK3CA_453	PIK3CA_542	159	1315	WD	D
PIK3CA_453	PIK3CA_545	159	2379	WD	D
PIK3CA_453	PIK3CA_1047	159	2663	WD	D
PIK3CA_539	PIK3CA_1047	44	2663	WD	D
PIK3CA_542	PIK3CA_545	1315	2379	D	D
PIK3CA_542	PIK3CA_1047	1315	2663	D	D
PIK3CA_545	PIK3CA_1047	2379	2663	D	D
PIK3CA_546	PIK3CA_1047	365	2663	WD	D
PIK3CA_726	PIK3CA_542	201	1315	SLD	D
PIK3CA_726	PIK3CA_1047	201	2663	SLD	D
PIK3CA_726	PIK3CA_545	201	2379	SLD	D
PIK3CA_81	PIK3CA_88	91	317	WD	WD
PIK3CA_81	PIK3CA_1047	91	2663	WD	D
PIK3CA_81	PIK3CA_545	91	2379	WD	D
PIK3CA_88	PIK3CA_546	317	365	WD	WD
PIK3CA_88	PIK3CA_1047	317	2663	WD	D
PIK3CA_88	PIK3CA_542	317	1315	WD	D
PIK3CA_88	PIK3CA_545	317	2379	WD	D
PIK3CA_93	PIK3CA_88	115	317	WD	WD
PIK3CA_93	PIK3CA_1047	115	2663	WD	D
PRKDC_1478	PRKDC_1706	12	20	SLD	SLD
PTEN_155	PTEN_130	24	590	WD	D
PTEN_173	PTEN_233	137	154	WD	WD
PTEN_173	PTEN_130	137	590	WD	D
PTEN_173	PTEN_267	137	149	WD	WD
PTEN_233	PTEN_130	154	590	WD	D
PTEN_267	PTEN_130	149	590	WD	D
PTEN_267	PTEN_233	149	154	WD	WD
PTEN_319	PTEN_130	217	590	WD	D
PTEN_323	PTEN_267	145	149	SLD	WD
PTEN_323	PTEN_130	145	590	SLD	D
PTEN_323	PTEN_233	145	154	SLD	WD
PTEN_341	PTEN_130	32	590	WD	D
PTEN_341	PTEN_173	32	137	WD	WD
PTEN_7	PTEN_130	31	590	WD	D
PTEN_92	PTEN_130	71	590	WD	D
RAD21_277	RAD21_279	10	47	SLD	SLD
RAD21_294	RAD21_297	41	42	SLD	SLD
RAD21_294	RAD21_279	41	47	SLD	SLD
RAD21_297	RAD21_279	42	47	SLD	SLD
SDHA_446	SDHA_449	14	25	SLD	SLD
SDHA_606	SDHA_621	7	17	WLD	SLD
SETD2_188	SETD2_190	25	40	SLD	SLD
SMAD4_135	SMAD4_361	44	432	SLD	WD
SMC3_818	SMC3_845	19	46	SLD	SLD
SMC3_818	SMC3_841	19	25	SLD	SLD
SMC3_818	SMC3_839	19	45	SLD	SLD
SMC3_818	SMC3_844	19	30	SLD	SLD
SMC3_839	SMC3_845	45	46	SLD	SLD
SMC3_841	SMC3_839	25	45	SLD	SLD
SMC3_841	SMC3_844	25	30	SLD	SLD
SMC3_841	SMC3_845	25	46	SLD	SLD
SMC3_842	SMC3_845	11	46	SLD	SLD
SMC3_842	SMC3_844	11	30	SLD	SLD
SMC3_842	SMC3_839	11	45	SLD	SLD
SMC3_842	SMC3_841	11	25	SLD	SLD
SMC3_844	SMC3_845	30	46	SLD	SLD
SMC3_844	SMC3_839	30	45	SLD	SLD
STAG2_340	STAG2_515	66	187	SLD	SLD
STAG2_344	STAG2_515	36	187	SLD	SLD
STAG2_348	STAG2_515	30	187	SLD	SLD
STAG2_514	STAG2_347	38	41	SLD	SLD
STAG2_531	STAG2_515	15	187	SLD	SLD
STAG2_700	STAG2_515	18	187	SLD	SLD
TP53_152	TP53_248	184	1897	WD	D
TP53_158	TP53_248	383	1897	WD	D
TP53_158	TP53_273	383	2126	WD	D
TP53_175	TP53_273	1555	2126	D	D
TP53_175	TP53_248	1555	1897	D	D
TP53_178	TP53_176	98	411	WD	WD
TP53_196	TP53_273	491	2126	WD	D
TP53_196	TP53_248	491	1897	WD	D
TP53_196	TP53_282	491	791	WD	D
TP53_213	TP53_248	798	1897	D	D
TP53_213	TP53_175	798	1555	D	D
TP53_220	TP53_273	580	2126	D	D
TP53_245	TP53_273	791	2126	D	D
TP53_245	TP53_248	791	1897	D	D
TP53_248	TP53_273	1897	2126	D	D
TP53_267	TP53_273	109	2126	WD	D
TP53_271	TP53_285	141	321	SLD	WD
TP53_278	TP53_342	383	526	WD	D
TP53_282	TP53_213	791	798	D	D
TP53_282	TP53_175	791	1555	D	D
TP53_282	TP53_273	791	2126	D	D
TP53_285	TP53_280	321	339	WD	WD
TP53_287	TP53_280	65	339	WD	WD
TP53_287	TP53_285	65	321	WD	WD
TP53_342	TP53_248	526	1897	D	D
TP53_342	TP53_175	526	1555	D	D
TP53_342	TP53_273	526	2126	D	D
TSC1_880	TSC1_878	38	129	SLD	SLD
TSC1_880	TSC1_889	38	89	SLD	SLD
TSC1_880	TSC1_891	38	94	SLD	SLD
TSC1_889	TSC1_891	89	94	SLD	SLD
TSC1_889	TSC1_878	89	129	SLD	SLD
TSC1_891	TSC1_878	94	129	SLD	SLD
TSC1_892	TSC1_891	23	94	SLD	SLD
TSC1_892	TSC1_878	23	129	SLD	SLD
TSC1_892	TSC1_889	23	89	SLD	SLD
WHSC1_560	WHSC1_583	39	68	SLD	SLD
WHSC1_561	WHSC1_583	41	68	SLD	SLD
